# A Common Reference Landscape of Mouse CD4+ T Cell States

**DOI:** 10.64898/2026.05.29.728553

**Authors:** Nitya Mehrotra, Derek Bangs, Andrea Lebron Figueroa, Gavyn Chern Wei Bee, Rocky Lai, Tomoyo Shinkawa, Kevin C. Osum, Antoine Freuchet, Ziang Zhang, Lilian Nogueira, Taylor Heim, Ken Cadwell, Michael Starnbach, Samuel Behar, Stefani Spranger, Marion Pepper, Marc K. Jenkins, Julia Merkenschlager, Christophe Benoist, David Zemmour, the immgenT Project

## Abstract

CD4+ T cells are orchestrators of the immune system with diverse effector functions. Their full molecular diversity remains unclear due to the lack of a unified framework. Within the immgenT project, we profiled RNA, surface markers, and TCR clonotypes in conventional CD4+ T cells across >700 samples. Integration with a joint RNA-protein deep generative model revealed an ensemble of 20 CD4 states that account for all cells across tissues and challenges. Small, highly polarized clusters that evoke Th1, Th2, Th17, and Tfh states co-exist with a majority of activated cells with mixed programs. Unlike CD8+ T cells, memory CD4+ cells largely mapped to the same states as effectors. Resting states proved quite diverse, and we uncovered unexpected similarities between Tfh and chronically-stimulated states. Together, immgenT provides a unified molecular reference for CD4+ T cell diversity.
