## Extended Data Table 3 - TCR Clonotypes for "A Common Reference Landscape of Mouse CD4+ T Cell States"

### Sheet: Sheet 1 - cd4_clones_10plus
Extended Data Table 3 - TCR clonotypes expanded in at least 10 cells across immune challenges
condition_detailed_simplified	clonotype	clonotype_size	condition_detailed_simplified
Crodentium	TRAV9N-4.TRAJ11.TGTGCTCTGAGCCCCTCGGGATACAACAAACTCACTTTT.TRBV26.TRBJ2-7.TGTGCCAGCAGTCAACTCCCGGGACAGGCAACTTATGAACAGTACTTC	25	Crodentium
Crodentium	TRAV13N-1.TRAJ16.TGTGCTATGGAACGCACTTCAAGTGGCCAGAAGCTGGTTTTT.TRBV5.TRBJ2-3.TGTGCCAGCAGCCAAGCTGGGGGGGCGCTGGGAACGCTGTATTTT	24	Crodentium
Crodentium	TRAV12-2.TRAJ42.TGTGCTTTGAGCCTTTCTGGAGGAAGCAATGCAAAGCTAACCTTC.TRBV16.TRBJ2-7.TGTGCAAGCAGCTCGGGACAGTATGAACAGTACTTC	22	Crodentium
Crodentium	TRAV9-1.TRAJ21.TGTGCTGTGAGCGCGTCGGGCTCTAATTACAACGTGCTTTACTTC.TRBV13-3.TRBJ2-1.TGTGCCAGCAGTGATTCGGCTGGGGGGGCGTATGCTGAGCAGTTCTTC	17	Crodentium
Crodentium	TRAV5D-4|TRAV5N-4.TRAJ27.TGTGCTGCACGTAACACCAATACAGGCAAATTAACCTTT.TRBV3.TRBJ2-7.TGTGCCAGCAGCACGGACAGGGGGGGAGAACAGTACTTC	16	Crodentium
Crodentium	TRAV7-2|TRAV7D-2.TRAJ49.TGTGCAGCAAGAACGGGTTACCAGAACTTCTATTTT.TRBV13-2.TRBJ2-2.TGTGCCAGCGGTGATGCAACAGGAAACACCGGGCAGCTCTACTTT	16	Crodentium
Crodentium	TRAV6-6|TRAV6D-6.TRAJ30.TGTGCTCTGGGGCCCACAAATGCTTACAAAGTCATCTTT.TRBV15.TRBJ2-3.TGTGCCAGCAGAGACTGGGGAGAAACGCTGTATTTT	13	Crodentium
Crodentium	TRAV6N-6.TRAJ21.TGCGCTTCTAATTACAACGTGCTTTACTTC.TRBV13-1.TRBJ2-1.TGTGCCAGCAGTCCTGGGGGGGTTGAGCAGTTCTTC	13	Crodentium
Crodentium	TRAV14D-1|TRAV14N-1.TRAJ26.TGTGCAGCAAATAGGAACTATGCCCAGGGATTAACCTTC.TRBV13-1.TRBJ1-1.TGTGCCAGCAGTGATCAGATCACAGAAGTCTTCTTT	12	Crodentium
Crodentium	TRAV9N-4.TRAJ34.TGTGCTCTGACCCCCACTTCCAATACCAACAAAGTCGTCTTT.TRBV2.TRBJ2-1.TGTGCCAGCAGCCAAGAGACTGGGGGGGCGCGGTATGCTGAGCAGTTCTTC	12	Crodentium
Crodentium	TRAV7-2|TRAV7D-2.TRAJ26.TGTGCAGCAAAGGACTATGCCCAGGGATTAACCTTC.TRBV14.TRBJ2-7.TGTGCCAGCAGCCGGGAAATCTCCTATGAACAGTACTTC	10	Crodentium
Crodentium	TRAV7-2|TRAV7D-2.TRAJ27.TGTGCAGCAAGCGATAACACCAATACAGGCAAATTAACCTTT.TRBV13-1.TRBJ2-7.TGTGCCAGCAGTGATGACACTGGGGGGAGCTCCTATGAACAGTACTTC	10	Crodentium
Crodentium	TRAV7-2|TRAV7D-2.TRAJ27.TGTGCAGCCGGTTATAACACCAATACAGGCAAATTAACCTTT.TRBV13-3.TRBJ2-4.TGTGCCAGCAGTGAACCCGGAGGAAAAAACACCTTGTACTTT	10	Crodentium
CtrachomatisD	TRAV13D-2|TRAV13N-2.TRAJ34.TGTGCTCCCTCTTCCAATACCAACAAAGTCGTCTTT.TRBV13-1.TRBJ2-1.TGTGCCAGCAGCTGGGGAGCTGAGCAGTTCTTC	71	CtrachomatisD
CtrachomatisD	TRAV7-2|TRAV7D-2.TRAJ49.TGTGCAGCAAGGCCGGGTTACCAGAACTTCTATTTT.TRBV13-2.TRBJ2-2.TGTGCCAGCGGTGATGCTACAGGGAACACCGGGCAGCTCTACTTT	49	CtrachomatisD
CtrachomatisD	TRAV18.TRAJ30.TGTACAGGAACCACAAATGCTTACAAAGTCATCTTT.TRBV20.TRBJ2-4.TGTGGTGCTAGGGGGACAAATCAAAACACCTTGTACTTT	44	CtrachomatisD
CtrachomatisD	TRAV16N.TRAJ27.TGTGCTATGAGAGAGGGTGGGAGGACCAATACAGGCAAATTAACCTTT.TRBV3.TRBJ2-7.TGTGCCAGCAGCCCGAAGCTTAGCTCCTATGAACAGTACTTC	39	CtrachomatisD
CtrachomatisD	TRAV8N-2.TRAJ9.TGTGCTACTGCTTCTAGCAACATGGGCTACAAACTTACCTTC.TRBV31.TRBJ2-7.TGTGCCTGGATGGCTGGGGGTTATGAACAGTACTTC	31	CtrachomatisD
CtrachomatisD	TRAV10.TRAJ26.TGTGCAGCAAATAACTATGCCCAGGGATTAACCTTC.TRBV19.TRBJ1-2.TGTGCCAGCAGACGGACACTAAACTCCGACTACACCTTC	29	CtrachomatisD
CtrachomatisD	TRAV19.TRAJ50.TGCGCAGCAAGGAGGGAATCCTCCTCCTTCAGCAAGCTGGTGTTT.TRBV31.TRBJ2-4.TGTGCCTGGGCAACTAGTCAAAACACCTTGTACTTT	27	CtrachomatisD
CtrachomatisD	TRAV10.TRAJ31.TGTGCAGCAAGCAAAAATAGCAATAACAGAATCTTCTTT.TRBV5.TRBJ1-1.TGTGCCAGCAGCTCTCAGGGGGGTGCAAACACAGAAGTCTTCTTT	26	CtrachomatisD
CtrachomatisD	TRAV7-5.TRAJ26.TGTGCAGTAAATAACTATGCCCAGGGATTAACCTTC.TRBV13-2.TRBJ2-5.TGTGCCAGCGGTCCGGGACAGGGGAGAGACACCCAGTACTTT	19	CtrachomatisD
CtrachomatisD	TRAV7D-5|TRAV7N-5.TRAJ52.TGTGCAGTGAGCGCTGGAGCTAACACTGGAAAGCTCACGTTT.TRBV5.TRBJ2-5.TGTGCCAGCAGCCAAGAGGGACTGGGGGGCACCCAGTACTTT	19	CtrachomatisD
CtrachomatisD	TRAV19.TRAJ57.TGCGCAGCAGGTGCAAGGCAAGGAGGGTCTGCGAAGCTCATCTTT.TRBV13-3.TRBJ2-1.TGTGCCAGCAGGCAGGACCATGCTGAGCAGTTCTTC	18	CtrachomatisD
CtrachomatisD	TRAV13N-1.TRAJ30.TGTGCTATGGTCACAAATGCTTACAAAGTCATCTTT.TRBV19.TRBJ1-2.TGTGCCAGCTCCGGGACAGCAAACTCCGACTACACCTTC	15	CtrachomatisD
CtrachomatisD	TRAV14N-3.TRAJ11.TGTGCAGCAAGGAGAGACTCGGGATACAACAAACTCACTTTT.TRBV13-2.TRBJ2-4.TGTGCCAGCGGTGATTGGGGGAGTCAAAACACCTTGTACTTT	15	CtrachomatisD
CtrachomatisD	TRAV5-4.TRAJ37.TGTGCTGCAAGTGAGGCAGGCAATACCGGAAAACTCATCTTT.TRBV5.TRBJ2-7.TGTGCCAGCAGCCAAGAAGGGACTGGGGGGGGAGAACAGTACTTC	14	CtrachomatisD
CtrachomatisD	TRAV6-7/DV9.TRAJ48.TGTGCTCTGAGTGATACTGGAAATGAGAAAATAACTTTT.TRBV23.TRBJ1-2.TGCTCCAGCAGTCAATTGGGGTTCTCCGACTACACCTTC	14	CtrachomatisD
CtrachomatisD	TRAV7D-3.TRAJ15.TGTGCAGTGAACTACCAGGGAGGCAGAGCTCTGATATTT.TRBV20.TRBJ2-4.TGTGGTGCTAGGGGCAGGGATCAAAACACCTTGTACTTT	14	CtrachomatisD
CtrachomatisD	TRAV10N.TRAJ43.TGTGCAGCAAGCAAAAATAACAACAATGCCCCACGATTT.TRBV15.TRBJ1-1.TGTGCCAGCAGTTTCCAAGCAAACACAGAAGTCTTCTTT	13	CtrachomatisD
CtrachomatisD	TRAV5D-4|TRAV5N-4.TRAJ31.TGTGCTGCAAGTGGGAATAGCAATAACAGAATCTTCTTT.TRBV3.TRBJ1-1.TGTGCCAGCAGCCCGGACAGGGCGGGCACAGAAGTCTTCTTT	13	CtrachomatisD
CtrachomatisD	TRAV7-3.TRAJ52.TGTGCAGTCCACACTGGAGCTAACACTGGAAAGCTCACGTTT.TRBV19.TRBJ2-3.TGTGCCAGCAGTATAGACCGGGCAGAAACGCTGTATTTT	13	CtrachomatisD
CtrachomatisD	TRAV7D-3.TRAJ22.TGCGCTTCTGGCAGCTGGCAACTCATCTTT.TRBV26.TRBJ2-1.TGTGCCAGCAGTCTGGGGGGGAATGCTGAGCAGTTCTTC	13	CtrachomatisD
CtrachomatisD	TRAV9-2.TRAJ13.TGTGTTTTGAGCGCAAATTCTGGGACTTACCAGAGGTTT.TRBV1.TRBJ2-4.TGCACCTGCAGTGCCCAGAGTCAAAACACCTTGTACTTT	13	CtrachomatisD
CtrachomatisD	TRAV16N.TRAJ22.TGTGCTATGAGAGAGGGTGCATCTTCTGGCAGCTGGCAACTCATCTTT.TRBV16.TRBJ2-2.TGTGCAAGCAGCTTAGGAAACACCGGGCAGCTCTACTTT	12	CtrachomatisD
CtrachomatisD	TRAV6-3.TRAJ12.TGTGCTATGAGAGATGGGACTGGAGGCTATAAAGTGGTCTTT.TRBV16.TRBJ1-1.TGTGCAAGCAGCTCTCAGGGGACAAACACAGAAGTCTTCTTT	12	CtrachomatisD
CtrachomatisD	TRAV7-2|TRAV7D-2.TRAJ22.TGTGCAGCTGCATCTTCTGGCAGCTGGCAACTCATCTTT.TRBV13-3.TRBJ2-1.TGTGCCAGCAGTGAAACTGGGGGTCGGGCTGAGCAGTTCTTC	12	CtrachomatisD
CtrachomatisD	TRAV9-2.TRAJ13.TGTGTTTTGAGTGCAAATTCTGGGACTTACCAGAGGTTT.TRBV1.TRBJ2-4.TGCACCTGCAGTGGGACTAGTCAAAACACCTTGTACTTT	12	CtrachomatisD
CtrachomatisD	TRAV13D-3.TRAJ48.TGTGCTATGGTCAACTATGGAAATGAGAAAATAACTTTT.TRBV4.TRBJ2-7.TGTGCCAGCAGCCGGGACAGGGGATCCTATGAACAGTACTTC	11	CtrachomatisD
CtrachomatisD	TRAV14-2.TRAJ44.TGTGCAGCAAGGCGTACTGGCAGTGGTGGAAAACTCACTTTG.TRBV13-2.TRBJ2-2.TGTGCCAGCGGCGACTGGGGGGGCGCGACCGGGCAGCTCTACTTT	11	CtrachomatisD
CtrachomatisD	TRAV14D-2|TRAV14N-2.TRAJ31.TGTGCAGCAAGGAATAGCAATAACAGAATCTTCTTT.TRBV26.TRBJ1-2.TGTGCCAGCAGCTCCGGGACAGGGAACTCCGACTACACCTTC	11	CtrachomatisD
CtrachomatisD	TRAV12-2.TRAJ6.TGTGCTTTGAGCCCCTCAGGAGGAAACTACAAACCTACGTTT.TRBV26.TRBJ2-7.TGTGCCAGCAGCCCTCTCCTGGGCTATGAACAGTACTTC	10	CtrachomatisD
CtrachomatisD	TRAV14D-1|TRAV14N-1.TRAJ58.TGTGCAGCTCTCCGTCAAGGCACTGGGTCTAAGCTGTCATTT.TRBV13-2.TRBJ2-2.TGTGCCAGCGGTGACTGGGGGAACACCGGGCAGCTCTACTTT	10	CtrachomatisD
CtrachomatisD	TRAV4-3.TRAJ34.TGTGCTGCTGAGAAGAGCAATACCAACAAAGTCGTCTTT.TRBV16.TRBJ2-7.TGTGCAAGCAGCCCCCAGGGGGGGGCGCTTGAACAGTACTTC	10	CtrachomatisD
CtrachomatisD	TRAV4D-3|TRAV4N-3.TRAJ15.TGTGCTGCTTTCTACCAGGGAGGCAGAGCTCTGATATTT.TRBV19.TRBJ2-7.TGTGCCAGCAGTACCGGACTGGGGGCCTATGAACAGTACTTC	10	CtrachomatisD
CtrachomatisD	TRAV5D-4|TRAV5N-4.TRAJ6.TGTGCTGCGGAGGGGCTGGGAGGAAACTACAAACCTACGTTT.TRBV26.TRBJ2-5.TGTGCCAGCAGCGGACAAGACCAAGACACCCAGTACTTT	10	CtrachomatisD
CtrachomatisD; CtrachomatisL2	TRAV14N-3.TRAJ21.TGTGCAGCAAGTACTAATTACAACGTGCTTTACTTC.TRBV13-1.TRBJ1-2.TGTGCCAGCAGTGATGGGGGGGCTGACTCCGACTACACCTTC	416	CtrachomatisD; CtrachomatisL2
CtrachomatisD; CtrachomatisL2	TRAV9-4.TRAJ34.TGTGCTGTGAGTGTTTCCAATACCAACAAAGTCGTCTTT.TRBV4.TRBJ2-7.TGTGCCAGCAGCCGGGACAGGGGAACCTATGAACAGTACTTC	14	CtrachomatisD; CtrachomatisL2
CtrachomatisL2	TRAV10.TRAJ27.TGTGCAGCAAGCCATAACACCAATACAGGCAAATTAACCTTT.TRBV13-3.TRBJ1-3.TGTGCCAGCAGGGACAGAAATTCTGGAAATACGCTCTATTTT	19	CtrachomatisL2
CtrachomatisL2	TRAV6-1.TRAJ40.TGTGTTCTGAATACAGGAAACTACAAATACGTCTTT.TRBV13-2.TRBJ1-1.TGTGCCAGCGGTGGCAGGGACACAGAAGTCTTCTTT	13	CtrachomatisL2
CtrachomatisL2	TRAV6-6|TRAV6D-6.TRAJ31.TGTGCTCTGGGTGATAATAGCAATAACAGAATCTTCTTT.TRBV20.TRBJ1-1.TGTGGTGCTAGGGGACAAAACACAGAAGTCTTCTTT	11	CtrachomatisL2
CtrachomatisL2	TRAV7-2|TRAV7D-2.TRAJ40.TGTGCAGCAAGGAATACAGGAAACTACAAATACGTCTTT.TRBV16.TRBJ2-7.TGTGCAAGCAGCTTAGAAGGGACAGAATATGAACAGTACTTC	11	CtrachomatisL2
CtrachomatisL2	TRAV3D-3|TRAV3N-3.TRAJ52.TGCGCAGTCAGCACTGGAGCTAACACTGGAAAGCTCACGTTT.TRBV13-1.TRBJ2-4.TGTGCCAGCAGTGATCCAGGAAACACCTTGTACTTT	10	CtrachomatisL2
CtrachomatisL2	TRAV4-4/DV10.TRAJ40.TGTGCTGCTGAGGATAATACAGGAAACTACAAATACGTCTTT.TRBV23.TRBJ1-2.TGCTCCAGCAGTCAAAGGGACAGGGGAGGCTCCGACTACACCTTC	10	CtrachomatisL2
CtrachomatisL2	TRAV5-4.TRAJ45.TGTGCTGTCAATACAGAAGGTGCAGATAGACTCACCTTT.TRBV5.TRBJ2-1.TGTGCCAGCAGCCAAGAGGGACAGGGGGGAGCTGAGCAGTTCTTC	10	CtrachomatisL2
CtrachomatisL2	TRAV6N-6.TRAJ37.TGCGCTCTGAGTGGGACAGGCAATACCGGAAAACTCATCTTT.TRBV13-2.TRBJ2-7.TGTGCCAGCGGTGATGAGAGTAGGGCACATGAACAGTACTTC	10	CtrachomatisL2
CtrachomatisL2	TRAV7D-6|TRAV7N-6.TRAJ12.TGTGCAGTGAGCAAGGGGACTGGAGGCTATAAAGTGGTCTTT.TRBV5.TRBJ2-7.TGTGCCAGCAGCCCGACAGGGGTTAATGAACAGTACTTC	10	CtrachomatisL2
EAE	TRAV9D-3|TRAV9N-3.TRAJ23.TGTGCTGTGAGATCCTATAACCAGGGGAAGCTTATCTTT.TRBV16.TRBJ1-1.TGTGCAAGCAGCTTAGATCCGGGGGCAAACACAGAAGTCTTCTTT	112	EAE
flu	TRAV6D-7|TRAV6N-7.TRAJ40.TGTGCTCTGGGTGTCAATACAGGAAACTACAAATACGTCTTT.TRBV16.TRBJ1-4.TGTGCAAGCAGCTTAGAGGGCTTTTCCAACGAAAGATTATTTTTC	20	flu
flu	TRAV16N.TRAJ39.TGTGCTATGAGAGAGGGCTATAATGCAGGTGCCAAGCTCACATTC.TRBV3.TRBJ1-2.TGTGCCAGCAGCCTAGATGGGGCCGCCTCCGACTACACCTTC	11	flu
flu	TRAV6-7/DV9.TRAJ42.TGTGCTCTGAGTGATAGAGGAAGCAATGCAAAGCTAACCTTC.TRBV31.TRBJ2-3.TGTGCCTGGAGTCAGACTGGGGAAACGCTGTATTTT	11	flu
flu	TRAV7D-6|TRAV7N-6.TRAJ33.TGTGCAGTGAGAGGGAGCAACTATCAGTTGATCTGG.TRBV14.TRBJ2-1.TGTGCCAGCAGTTTAGACTGGGGGGGCCCCTATGCTGAGCAGTTCTTC	11	flu
flu	TRAV7D-6|TRAV7N-6.TRAJ38.TGTGCAGTGAGGGCTAATGTTGGTGACAACAGTAAGCTGATTTGG.TRBV31.TRBJ2-7.TGTGCCTGGGACGGGACTGGGGGGGGGGAACAGTACTTC	11	flu
flu	TRAV12D-2|TRAV12N-2.TRAJ27.TGTGCTTTGAGTGACGGGACAGGCAAATTAACCTTT.TRBV31.TRBJ2-1.TGTGCCTGGGCGGACTGGTTATCTGAGCAGTTCTTC	10	flu
flu	TRAV21/DV12.TRAJ56.TGTATCCTGAGAGTACCGGCTACTGGAGGCAATAATAAGCTGACTTTT.TRBV4.TRBJ2-5.TGTGCCAGCAGCTTTAACCAAGACACCCAGTACTTT	10	flu
Foxp3mutant	TRAV13-4/DV7.TRAJ58.TGTGCTATGCAGCAAGGCACTGGGTCTAAGCTGTCATTT.TRBV3.TRBJ2-7.TGTGCCAGCAGCTTTCAGAGCTCCTATGAACAGTACTTC	12	Foxp3mutant
HDM	TRAV14-2.TRAJ34.TGTGCAGCCATCATTTCCAATACCAACAAAGTCGTCTTT.TRBV5.TRBJ2-7.TGTGCCAGCAGCCAAGATCCCTGGGGGCCGTATGAACAGTACTTC	163	HDM
HDM	TRAV4-4/DV10.TRAJ42.TGTGCTGCTGATTCTGGAGGAAGCAATGCAAAGCTAACCTTC.TRBV20.TRBJ1-1.TGTGGTGCTAACAGGGCAAACACAGAAGTCTTCTTT	46	HDM
HDM	TRAV14-3.TRAJ48.TGTGCAGCAAGTGATGGTGGAAATGAGAAAATAACTTTT.TRBV31.TRBJ1-3.TGTGCCTGGAGTCTGACATCTGGAAATACGCTCTATTTT	43	HDM
HDM	TRAV6-5.TRAJ18.TGTGCTCTGAGTGAACGGGGTTCAGCCTTAGGGAGGCTGCATTTT.TRBV13-2.TRBJ2-1.TGTGCCAGCGGTGATCCTGGGGAGGTCTATGCTGAGCAGTTCTTC	28	HDM
HDM	TRAV13-2.TRAJ50.TGTGCCCTAGCATCCTCCTCCTTCAGCAAGCTGGTGTTT.TRBV31.TRBJ2-7.TGTGCCTGGGACAGCTCCTATGAACAGTACTTC	19	HDM
HDM	TRAV13N-1.TRAJ13.TGTGCTAAGACTTACCAGAGGTTT.TRBV13-2.TRBJ2-7.TGTGCCAGCGGTGACTTCTCCTATGAACAGTACTTC	17	HDM
HDM	TRAV12-3.TRAJ37.TGTGCTCTCCTAACAGGCAATACCGGAAAACTCATCTTT.TRBV13-2.TRBJ2-1.TGTGCCAGCGGTGATGGGACAGACTATGCTGAGCAGTTCTTC	13	HDM
HDM	TRAV12D-2|TRAV12N-2.TRAJ53.TGTGCTTTGAGCAGTGGAGGCAGCAATTACAAACTGACATTT.TRBV20.TRBJ1-3.TGTGGTGCTAGGGACAGGATCTTTTCTGGAAATACGCTCTATTTT	13	HDM
HDM	TRAV13D-1.TRAJ26.TGTGCTCCCCGGGCGAATAACTATGCCCAGGGATTAACCTTC.TRBV20.TRBJ1-4.TGTGGTGCTGTTCCGGGACAGGGGAACGAAAGATTATTTTTC	13	HDM
HDM	TRAV7-5.TRAJ31.TGTGCAGTGAGGGATAGCAATAACAGAATCTTCTTT.TRBV26.TRBJ1-2.TGTGCCAGCAGAGGGACTGCAAACTCCGACTACACCTTC	11	HDM
HDM	TRAV5-4.TRAJ37.TGTGCTGCAAGTAGGGGGACAGGCAATACCGGAAAACTCATCTTT.TRBV31.TRBJ2-3.TGTGCCTGGAGTCTGGGTTCTAGTGCAGAAACGCTGTATTTT	10	HDM
KP	TRAV8N-2.TRAJ28.TGTGCTACTGATGAGAGAGGCACTGGGAGTAACAGGCTCACTTTT.TRBV13-3.TRBJ2-4.TGTGCCAGCAGTGATGCTGGGGGCAGTCAAAACACCTTGTACTTT	35	KP
KP	TRAV21/DV12.TRAJ34.TGTATCTCTTCCAATACCAACAAAGTCGTCTTT.TRBV5.TRBJ2-3.TGTGCCAGCAGCCAAACAGGGGCTAGTGCAGAAACGCTGTATTTT	29	KP
KP	TRAV4D-3|TRAV4N-3.TRAJ37.TGTGCTGCTGCGGTCATAACAGGCAATACCGGAAAACTCATCTTT.TRBV31.TRBJ2-3.TGTGCCTGGAGCAGGGGGCAGGCAGAAACGCTGTATTTT	22	KP
KP	TRAV6-5.TRAJ18.TGTGCTCTGAGTGATCGATGGGGTTCAGCCTTAGGGAGGCTGCATTTT.TRBV19.TRBJ1-3.TGTGCCAGCAGTATAGGACAGGGGGCTGGAAATACGCTCTATTTT	13	KP
KP	TRAV7-3.TRAJ12.TGTGCAGTGAGCGGGACTGGAGGCTATAAAGTGGTCTTT.TRBV5.TRBJ1-2.TGTGCCAGCAGCCAAGATAAGGACAGGGAGGCCTCCGACTACACCTTC	13	KP
KP	TRAV5-4.TRAJ42.TGTGCTGCAAGTGGGGGAGGAAGCAATGCAAAGCTAACCTTC.TRBV13-2.TRBJ1-6.TGTGCCAGCGAACAGGGAGGGAATTCGCCCCTCTACTTT	12	KP
KP	TRAV7-3.TRAJ12.TGTGCAGTGAGCGGGACTGGAGGCTATAAAGTGGTCTTT.TRBV13-3.TRBJ1-3.TGTGCCAGCAGTTCGACATCTTCTGGAAATACGCTCTATTTT	12	KP
KP	TRAV5-4.TRAJ42.TGTGCTGCAAGTGGTGGAGGAAGCAATGCAAAGCTAACCTTC.TRBV13-2.TRBJ1-6.TGTGCCAGCGAACAGGGTGGGAATTCGCCCCTCTACTTT	10	KP
KP	TRAV7-4.TRAJ27.TGTGCAGCTAGTCCTTATAACACCAATACAGGCAAATTAACCTTT.TRBV19.TRBJ1-4.TGTGCCAGCAGTATAGCCGGGGGCACCAACGAAAGATTATTTTTC	10	KP
LCMVarm	TRAV14D-3/DV8.TRAJ15.TGTGCAGCAAACCAGGGAGGCAGAGCTCTGATATTT.TRBV13-1.TRBJ2-5.TGTGCCAGCAGTGATTTCGGGGGAGGCCAAGACACCCAGTACTTT	178	LCMVarm
LCMVarm	TRAV6-7/DV9.TRAJ52.TGTGCTCTGAGGACTGGAGCTAACACTGGAAAGCTCACGTTT.TRBV26.TRBJ1-6.TGTGCCAGCAGTCTGGGGGTAGGGAATTCGCCCCTCTACTTT	120	LCMVarm
LCMVarm	TRAV6-7/DV9.TRAJ52.TGTGCTCTGAGGACTGGAGCTAACACTGGAAAGCTCACGTTT.TRBV26.TRBJ1-6.TGTGCCAGCAGTCTGGCGGCTGGGAATTCGCCCCTCTACTTT	116	LCMVarm
LCMVarm	TRAV6-7/DV9.TRAJ52.TGTGCTCTGAGGACTGGAGCTAACACTGGAAAGCTCACGTTT.TRBV26.TRBJ1-6.TGTGCCAGCAGTCTGGCGACAGGGGTTTCGCCCCTCTACTTT	88	LCMVarm
LCMVarm	TRAV6-7/DV9.TRAJ52.TGTGCTCTGAGGACTGGAGCTAACACTGGAAAGCTCACGTTT.TRBV14.TRBJ1-2.TGTGCCAGCAGTTTGGGCGGGACAACAAACTCCGACTACACCTTC	31	LCMVarm
LCMVarm	TRAV6-7/DV9.TRAJ52.TGTGCTCTGAGTGATCGTGGACTGGAGCTAACACTGGAAAGCTCACGTTT.TRBV26.TRBJ1-6.TGTGCCAGCAGTCTGGGGGTAGGGAATTCGCCCCTCTACTTT	21	LCMVarm
LCMVarm	TRAV6-7/DV9.TRAJ47.TGTGCTCTGAGTGCCGTGGACTATGCAAACAAGATGATCTTT.TRBV26.TRBJ1-6.TGTGCCAGCAGTCTCGGGACAGGGAATTCGCCCCTCTACTTT	17	LCMVarm
LCMVarm	TRAV6-7/DV9.TRAJ52.TGTGCTCTGAGAACTGGAGCTAACACTGGAAAGCTCACGTTT.TRBV26.TRBJ1-6.TGTGCCAGCAGTCTCGGGACAGGGAATTCGCCCCTCTACTTT	15	LCMVarm
LCMVarm	TRAV13-4/DV7.TRAJ42.TGTGCTATGGAAAGAGGAAGCAATGCAAAGCTAACCTTC.TRBV13-3.TRBJ2-2.TGTGCCAGCAGTGACTGGGGAATCACCCAGGGGCAGCTCTACTTT	14	LCMVarm
LCMVcl13	TRAV14N-3.TRAJ43.TGTGCAGCAAGTTATAACAACAATGCCCCACGATTT.TRBV13-3.TRBJ2-5.TGTGCCAGCAGTTCCCAGGGGGCGGGCCAAGACACCCAGTACTTT	136	LCMVcl13
LCMVcl13	TRAV6D-4.TRAJ15.TGTGCTCTGGTGTCGGCCTACCAGGGAGGCAGAGCTCTGATATTT.TRBV5.TRBJ2-4.TGTGCCAGCAGCCAAGCTGGGGGGGGTAGTCAAAACACCTTGTACTTT	21	LCMVcl13
LCMVcl13	TRAV4-4/DV10.TRAJ39.TGTGCTGCTGAATTTAATAATGCAGGTGCCAAGCTCACATTC.TRBV12-2.TRBJ1-3.TGTGCCAGCTCTCTCGAGGGTTCTGGAAATACGCTCTATTTT	20	LCMVcl13
LCMVcl13	TRAV13-4/DV7.TRAJ42.TGTGCTATGGAACGGGGAAGCAATGCAAAGCTAACCTTC.TRBV13-3.TRBJ1-3.TGTGCCAGCAGTGATTGGGCTTCTGGAAATACGCTCTATTTT	19	LCMVcl13
LCMVcl13	TRAV4-4/DV10.TRAJ39.TGTGCTGCTGAGGCAAGGAATGCAGGTGCCAAGCTCACATTC.TRBV12-2.TRBJ1-3.TGTGCCAGCTCTCTCGAGGGGACTGGAAATACGCTCTATTTT	17	LCMVcl13
LCMVcl13	TRAV5-4.TRAJ48.TGTGCTGGGTATGGAAATGAGAAAATAACTTTT.TRBV13-2.TRBJ2-7.TGTGCCAGCGGTGATGCACGGGTTGAACAGTACTTC	17	LCMVcl13
LCMVcl13	TRAV14-2.TRAJ34.TGTGCAGCAAGTGAGCCCAATACCAACAAAGTCGTCTTT.TRBV20.TRBJ2-3.TGTGGTGCTAGGGACTGGGGGGGCGCAGAAACGCTGTATTTT	16	LCMVcl13
LCMVcl13	TRAV14D-3/DV8.TRAJ23.TGTGCAGCAAGTGCACGGTATAACCAGGGGAAGCTTATCTTT.TRBV31.TRBJ1-1.TGTGCCTGGAGCCTTCAGCACACAGAAGTCTTCTTT	15	LCMVcl13
LCMVcl13	TRAV3-3.TRAJ44.TGCGCAGTCAGTGCCGCTGGCAGTGGTGGAAAACTCACTTTG.TRBV31.TRBJ2-7.TGTGCCTGGAGTCTAGAACTGTTTGAACAGTACTTC	14	LCMVcl13
LCMVcl13	TRAV14N-3.TRAJ18.TGTGCAGCAAGCGGAGGTTCAGCCTTAGGGAGGCTGCATTTT.TRBV16.TRBJ1-1.TGTGCAAGCAGCTTAGTCGGGGGGGCAGGCACAGAAGTCTTCTTT	13	LCMVcl13
LCMVcl13	TRAV7-2|TRAV7D-2.TRAJ31.TGTGCAGCAAGCAATAACAATAACAGAATCTTCTTT.TRBV23.TRBJ2-7.TGCTCCAGCAGTCAACGACAGTATGAACAGTACTTC	13	LCMVcl13
LCMVcl13	TRAV7-6.TRAJ40.TGTGCAGTGAGCATGAGGAGTACAGGAAACTACAAATACGTCTTT.TRBV13-2.TRBJ2-3.TGTGCCAGCGGTGATGGACTGGGGGGGCGGAGGACGCTGTATTTT	13	LCMVcl13
LCMVcl13	TRAV13-4/DV7.TRAJ42.TGTGCTATGGAACGGGGAAGCAATGCAAAGCTAACCTTC.TRBV13-3.TRBJ2-4.TGTGCCAGCAGTGACTGGGCGTATCAAAACACCTTGTACTTT	11	LCMVcl13
LCMVcl13	TRAV14D-3/DV8.TRAJ7.TGTGCAGCAAAAGACTACAGCAACAACAGACTTACTTTG.TRBV31.TRBJ2-7.TGTGCCTGGAGCTCGGGACTTAGCTCCTATGAACAGTACTTC	11	LCMVcl13
LCMVcl13	TRAV5-4.TRAJ31.TGTGCTGCAAGTGGAGGGAGCAATAACAGAATCTTCTTT.TRBV13-2.TRBJ1-6.TGTGCCAGCGGTGATGGCAATTCGCCCCTCTACTTT	11	LCMVcl13
LCMVcl13	TRAV6D-7|TRAV6N-7.TRAJ16.TGTGCTCTGGGCGCAACTTCAAGTGGCCAGAAGCTGGTTTTT.TRBV13-1.TRBJ1-2.TGTGCCAGCAGGACAGCAAACTCCGACTACACCTTC	11	LCMVcl13
LCMVcl13	TRAV4-4/DV10.TRAJ39.TGTGCTGCTGAGGAGAGAAATGCAGGTGCCAAGCTCACATTC.TRBV12-2.TRBJ1-3.TGTGCCAGCTCTCTCGAGGGGAGTGGAAATACGCTCTATTTT	10	LCMVcl13
LCMVcl13	TRAV5-4.TRAJ23.TGTGCTGCAAGTGAGGATTATAACCAGGGGAAGCTTATCTTT.TRBV31.TRBJ2-3.TGTGCCTGGAGGGACTGGGGGGGCATAGAAACGCTGTATTTT	10	LCMVcl13
LCMVcl13	TRAV5D-4|TRAV5N-4.TRAJ30.TGTGCTGCAAGTGATACAAATGCTTACAAAGTCATCTTT.TRBV13-1.TRBJ2-5.TGTGCCAGCAGTGATGCAGATAGGGGCGACACCCAGTACTTT	10	LCMVcl13
LCMVcl13	TRAV7-2|TRAV7D-2.TRAJ16.TGTGCCGCAACTTCAAGTGGCCAGAAGCTGGTTTTT.TRBV13-2.TRBJ1-6.TGTGCCAGCGGTGGAGGGGACTATAATTCGCCCCTCTACTTT	10	LCMVcl13
LCMVcl13	TRAV9N-4.TRAJ43.TGTGCTCTGAGCCGCAATAACAACAATGCCCCACGATTT.TRBV13-2.TRBJ2-3.TGTGCCAGCGGTGGGACTGGGGCCGCAGAAACGCTGTATTTT	10	LCMVcl13
MCMV	TRAV14D-1|TRAV14N-1.TRAJ40.TGTGCAGCAAGAAGAACAGGAAACTACAAATACGTCTTT.TRBV13-2.TRBJ2-5.TGTGCCAGCGGGACCGGGACTGGGGGCCTTAACCAAGACACCCAGTACTTT	20	MCMV
MTB	TRAV10.TRAJ42.TGTGCAGCAAGCTTTTCTGGAGGAAGCAATGCAAAGCTAACCTTC.TRBV3.TRBJ1-4.TGTGCCAGCAGCTTAGACGAAAGATTATTTTTC	55	MTB
MTB	TRAV3-3.TRAJ39.TGCGCAGTCACGAATAATAATGCAGGTGCCAAGCTCACATTC.TRBV5.TRBJ2-5.TGTGCCAGCAGCCAAGAGGGACTGGGGGGTAGGGACACCCAGTACTTT	49	MTB
MTB	TRAV14N-3.TRAJ34.TGTGCAGCAAAGAAAACCAATACCAACAAAGTCGTCTTT.TRBV13-2.TRBJ2-1.TGTGCCAGCGGTGATGCTGGGGGAAACTATGCTGAGCAGTTCTTC	35	MTB
MTB	TRAV7-6.TRAJ40.TGTGCAGTGAATACAGGAAACTACAAATACGTCTTT.TRBV16.TRBJ2-7.TGTGCAAGCAGCTTAGATGGGGACAGGGGGCGAGAACAGTACTTC	33	MTB
MTB	TRAV14D-1|TRAV14N-1.TRAJ47.TGTGCAGCCCTCATGGACTATGCAAACAAGATGATCTTT.TRBV1.TRBJ2-3.TGCACCTGCAGTGCAGGGAACAGGGGAGCAGAAACGCTGTATTTT	31	MTB
MTB	TRAV3-3.TRAJ49.TGCGCAGTCAGTGCGAACACGGGTTACCAGAACTTCTATTTT.TRBV13-2.TRBJ2-1.TGTGCCAATGGACAGGGCTATGCTGCTGAGCAGTTCTTC	27	MTB
MTB	TRAV5D-4|TRAV5N-4.TRAJ33.TGTGCTGCAAGTGCAGATAGCAACTATCAGTTGATCTGG.TRBV5.TRBJ1-1.TGTGCCAGCAGCCAAGGAGGGGGCAAGGCAAACACAGAAGTCTTCTTT	25	MTB
MTB	TRAV7D-6|TRAV7N-6.TRAJ17.TGTGCAGTGAGCCCGACTAACAGTGCAGGGAACAAGCTAACTTTT.TRBV13-2.TRBJ2-2.TGTGCCAGCGGGACAAGAGCAAACACCGGGCAGCTCTACTTT	24	MTB
MTB	TRAV7-5.TRAJ57.TGTGCAGTGAGCGCGAATCAAGGAGGGTCTGCGAAGCTCATCTTT.TRBV31.TRBJ2-1.TGTGCCTGGAGTCTGACTGGGAGCTATGCTGAGCAGTTCTTC	21	MTB
MTB	TRAV13-1.TRAJ39.TGTGCTTTGGACCCGAATAATGCAGGTGCCAAGCTCACATTC.TRBV29.TRBJ2-2.TGTGCTAGCAGTTCGGGACAGTACACCGGGCAGCTCTACTTT	20	MTB
MTB	TRAV13D-4.TRAJ30.TGTGCTATCTCCATTGACACAAATGCTTACAAAGTCATCTTT.TRBV13-1.TRBJ1-5.TGTGCCAGCAGTGAGGGGGACCAGGCTCCGCTTTTT	20	MTB
MTB	TRAV10.TRAJ47.TGTGCAGCAAGCAAGGACTATGCAAACAAGATGATCTTT.TRBV4.TRBJ2-7.TGTGCCAGCAGCCGCGGACTGGGGGCCTATGAACAGTACTTC	19	MTB
MTB	TRAV12-2.TRAJ31.TGTGCTTTGAGCCTAAATAGCAATAACAGAATCTTCTTT.TRBV1.TRBJ1-2.TGCACCTGCAGTACAGGGAGCTCCGACTACACCTTC	16	MTB
MTB	TRAV9N-4.TRAJ17.TGTGCTCTGAGGGCTAACAGTGCAGGGAACAAGCTAACTTTT.TRBV3.TRBJ2-5.TGTGCCAGCAGCTTAGAACAACAAGACACCCAGTACTTT	16	MTB
MTB	TRAV13D-2|TRAV13N-2.TRAJ39.TGTGCTATAGACTTGAATAATGCAGGTGCCAAGCTCACATTC.TRBV16.TRBJ1-3.TGTGCAAGCAGCTTAGAAAGTTCTGGAAATACGCTCTATTTT	15	MTB
MTB	TRAV7-4.TRAJ39.TGTGCAGCTACCAATAATAATGCAGGTGCCAAGCTCACATTC.TRBV13-3.TRBJ1-5.TGTGCCAGCAGTGCGACGACCCCCCAGGCTCCGCTTTTT	15	MTB
MTB	TRAV13-1.TRAJ27.TGTGCTTTGGAACGCACCAATACAGGCAAATTAACCTTT.TRBV29.TRBJ1-1.TGTGCTAGCAGGGGAAGCACAGAAGTCTTCTTT	14	MTB
MTB	TRAV2.TRAJ39.TGCATTGTGACTGACAAGTATGCAGGTGCCAAGCTCACATTC.TRBV13-2.TRBJ2-1.TGTGCCAGCGGTGATGCTGGGGGAAACTATGCTGAGCAGTTCTTC	14	MTB
MTB	TRAV9-1.TRAJ40.TGTGCTGTGAGCGCCATTAATACAGGAAACTACAAATACGTCTTT.TRBV20.TRBJ2-4.TGTGGTGCTAGGCCTACAGGGGTGGACACCTTGTACTTT	14	MTB
MTB	TRAV1.TRAJ23.TGTGCTGTGAGGGCCCCGAATTATAACCAGGGGAAGCTTATCTTT.TRBV13-1.TRBJ1-4.TGTGCCAGCAGTGGGACAGCCGAAAGATTATTTTTC	13	MTB
MTB	TRAV12-2.TRAJ57.TGTGCTTTGAGTGATCGTCAAGGAGGGTCTGCGAAGCTCATCTTT.TRBV13-2.TRBJ2-3.TGTGCCAGCGGTGGAACTGGGGGGAGGGCAGAAACGCTGTATTTT	13	MTB
MTB	TRAV13D-2|TRAV13N-2.TRAJ16.TGTGCTATGACAAGTGGCCAGAAGCTGGTTTTT.TRBV30.TRBJ2-4.TGTAGTTCTAGACAGGGCAGTCAAAACACCTTGTACTTT	13	MTB
MTB	TRAV14D-3/DV8.TRAJ37.TGTGCAGCAGGCAATACCGGAAAACTCATCTTT.TRBV13-1.TRBJ2-3.TGTGCCAGCAGGGGACTGGGGGGGCGCAGTGCAGAAACGCTGTATTTT	13	MTB
MTB	TRAV3-3.TRAJ32.TGCGCAGTCAGTTATGGGAGCAGTGGCAACAAGCTCATCTTT.TRBV31.TRBJ1-5.TGTGCCTGGAGTCTAGGGGGGGCGGGCAACCAGGCTCCGCTTTTT	13	MTB
MTB	TRAV3-3.TRAJ44.TGCGCAGTCGCTACTGGCAGTGGTGGAAAACTCACTTTG.TRBV13-2.TRBJ2-1.TGTGCCAATGGACAGGGCTATGCTGCTGAGCAGTTCTTC	13	MTB
MTB	TRAV3D-3|TRAV3N-3.TRAJ9.TGCGCAGTCAGGGGCAACATGGGCTACAAACTTACCTTC.TRBV5.TRBJ2-7.TGTGCCAGCAGCCATGGGGGGCGCGAGGATGAACAGTACTTC	13	MTB
MTB	TRAV10D.TRAJ30.TGTGCAGCAACCGACACAAATGCTTACAAAGTCATCTTT.TRBV3.TRBJ1-2.TGTGCCAGCAGCTTATCTGGGAACTCCGACTACACCTTC	12	MTB
MTB	TRAV13-1.TRAJ52.TGTGCTCTCAACACTGGAGCTAACACTGGAAAGCTCACGTTT.TRBV26.TRBJ1-1.TGTGCCAGCAGTCTGACAGGGGTTTACACAGAAGTCTTCTTT	12	MTB
MTB	TRAV4D-3|TRAV4N-3.TRAJ26.TGTGCTGCTGAGAATGCCCAGGGATTAACCTTC.TRBV16.TRBJ2-1.TGTGCAAGCAGCTTAAAGACTGAGCAGTTCTTC	12	MTB
MTB	TRAV4D-4|TRAV4N-4.TRAJ13.TGTGCTGCTGAGCCAAATTCTGGGACTTACCAGAGGTTT.TRBV5.TRBJ1-5.TGTGCCAGCAGCCAAGATCCAGGGAGGAAGGGCAACCAGGCTCCGCTTTTT	12	MTB
MTB	TRAV13D-2|TRAV13N-2.TRAJ16.TGTGCTATTTCAAGTGGCCAGAAGCTGGTTTTT.TRBV3.TRBJ2-4.TGTGCCAGCAGATCAGGTAGTCAAAACACCTTGTACTTT	11	MTB
MTB	TRAV13D-2|TRAV13N-2.TRAJ30.TGTGCTATAGGATGGGCTTACAAAGTCATCTTT.TRBV5.TRBJ2-7.TGTGCCAGCAGCCAAGGGACAGGGGGCAATGAACAGTACTTC	11	MTB
MTB	TRAV14-3.TRAJ37.TGTGCAGCGGGCAATACCGGAAAACTCATCTTT.TRBV13-3.TRBJ2-2.TGTGCCAGCAGAGGACTGGGGGGAAGGACCGGGCAGCTCTACTTT	11	MTB
MTB	TRAV14N-3.TRAJ16.TGTGCAGCAAGACGGACTTCAAGTGGCCAGAAGCTGGTTTTT.TRBV2.TRBJ1-3.TGTGCCAGCAGCCATGGACAACTTTCTGGAAATACGCTCTATTTT	11	MTB
MTB	TRAV17.TRAJ44.TGTGCACTGGAGGGCGTTACTGGCAGTGGTGGAAAACTCACTTTG.TRBV5.TRBJ1-4.TGTGCCAGCAGCCAAGCGGGACAAAACAACGAAAGATTATTTTTC	11	MTB
MTB	TRAV3-3.TRAJ33.TGCGCAGTCAATATGGATAGCAACTATCAGTTGATCTGG.TRBV19.TRBJ1-6.TGTGCCAGCAGATCCTCAGGGGGCTCCTATAATTCGCCCCTCTACTTT	11	MTB
MTB	TRAV6N-6.TRAJ39.TGCGCTCTGACCTTTAATAATGCAGGTGCCAAGCTCACATTC.TRBV26.TRBJ2-4.TGTGCCAGCAGTCAGGGTAGTCAAAACACCTTGTACTTT	11	MTB
MTB	TRAV7-1.TRAJ12.TGTGCAGTGAGCATTAAGGCTGGAGGCTATAAAGTGGTCTTT.TRBV3.TRBJ1-3.TGTGCCAGCAGCTCACAGGGGACTTCTGGAAATACGCTCTATTTT	11	MTB
MTB	TRAV10.TRAJ42.TGTGCAGCAAGCTTTTCTGGAGGAAGCAATGCAAAGCTAACCTTC.TRBV3.TRBJ1-4.TGTGCCAGCAGCTTGGACGAAAGATTATTTTTC	10	MTB
MTB	TRAV12-2.TRAJ31.TGTGCTTTGAGTGTCAATAGCAATAACAGAATCTTCTTT.TRBV13-2.TRBJ1-1.TGTGCCAGCGGTCCCGGGACAGCAAACACAGAAGTCTTCTTT	10	MTB
MTB	TRAV14N-3.TRAJ34.TGTGCAGCATCTTCCAATACCAACAAAGTCGTCTTT.TRBV19.TRBJ1-2.TGTGCCAGCAGTATTTTAGGGGGTGGCTCCGACTACACCTTC	10	MTB
MTB	TRAV3D-3|TRAV3N-3.TRAJ9.TGCGCAGTCAGGGGCAACATGGGCTACAAACTTACCTTC.TRBV5.TRBJ2-5.TGTGCCAGCAGCCAAGGGGGGCGCGAAGACACCCAGTACTTT	10	MTB
MTB	TRAV4-4/DV10.TRAJ40.TGTGCTGCTGAGGCAGGAAACTACAAATACGTCTTT.TRBV20.TRBJ1-3.TGTGGTGCTAGGGGGGACAGGGGTTCTGGAAATACGCTCTATTTT	10	MTB
MTB	TRAV4D-4|TRAV4N-4.TRAJ34.TGTGCTGCTGGAAATACCAACAAAGTCGTCTTT.TRBV4.TRBJ2-4.TGTGCCAGCAGCTCCTGGGGGGGCGGGCAAAACACCTTGTACTTT	10	MTB
MTB	TRAV6D-7|TRAV6N-7.TRAJ22.TGTGCTCTGGGTGCATCTTCTGGCAGCTGGCAACTCATCTTT.TRBV5.TRBJ2-4.TGTGCCAGCAGCGCAGGGGTGAGACAAAACACCTTGTACTTT	10	MTB
MTB	TRAV6N-6.TRAJ22.TGCGCTCTGAGGCCATCTTCTGGCAGCTGGCAACTCATCTTT.TRBV4.TRBJ1-3.TGTGCAATACGGGGTTCTGGAAATACGCTCTATTTT	10	MTB
MTB	TRAV7D-6|TRAV7N-6.TRAJ7.TGTGCAGTGAGCATAAACTACAGCAACAACAGACTTACTTTG.TRBV26.TRBJ2-4.TGTGCCAGCAGTCGGGACTGGGGGTTTAGTCAAAACACCTTGTACTTT	10	MTB
MTB	TRAV9D-2|TRAV9N-2.TRAJ9.TGTGTTCTGAGCGCCAACATGGGCTACAAACTTACCTTC.TRBV19.TRBJ2-3.TGTGCCAGCAGTATAGTGGGGTCTAGTGCAGAAACGCTGTATTTT	10	MTB
NP_OVA	TRAV4-4/DV10.TRAJ49.TGTGCTGCTGACCCGGGTTACCAGAACTTCTATTTT.TRBV17.TRBJ2-2.TGTGCTAGCAGTAGTCAGGGGGCAAACACCGGGCAGCTCTACTTT	135	NP_OVA
NP_OVA	TRAV14-1.TRAJ40.TGTGCAGCAGTTAATACAGGAAACTACAAATACGTCTTT.TRBV17.TRBJ2-5.TGTGCTAGCAGTAGAGACAGGGGGCAAGACACCCAGTACTTT	76	NP_OVA
NP_OVA	TRAV7-2|TRAV7D-2.TRAJ33.TGTGCAGCAAGCACGGGCAACTATCAGTTGATCTGG.TRBV20.TRBJ2-5.TGTGGTGCTAGGGGACAGGGGGCAGACACCCAGTACTTT	70	NP_OVA
NP_OVA	TRAV6-5.TRAJ12.TGTGCTCTGAGGAAGACTGGAGGCTATAAAGTGGTCTTT.TRBV23.TRBJ1-2.TGCTCCAGCAGTCAATCGGGACAGGGGGCCTCCGACTACACCTTC	53	NP_OVA
NP_OVA	TRAV13-1.TRAJ50.TGTGCTTCATCCTCCTCCTTCAGCAAGCTGGTGTTT.TRBV1.TRBJ2-7.TGCACCTGCAGTGCAGATTGGGGTGAACAGTACTTC	47	NP_OVA
NP_OVA	TRAV10D.TRAJ49.TGTGCAGCAAAAAACACGGGTTACCAGAACTTCTATTTT.TRBV31.TRBJ2-5.TGTGCCTGGAGTCTAGAACTGGGGGGGTCAGACACCCAGTACTTT	44	NP_OVA
NP_OVA	TRAV14D-1|TRAV14N-1.TRAJ27.TGTGCAGCAAGGAGATATAACACCAATACAGGCAAATTAACCTTT.TRBV19.TRBJ2-1.TGTGCCAGCAGTCCTCAGGATAACTATGCTGAGCAGTTCTTC	37	NP_OVA
NP_OVA	TRAV7-2|TRAV7D-2.TRAJ40.TGTGCAGCAAGCATAACAGGAAACTACAAATACGTCTTT.TRBV5.TRBJ2-7.TGTGCCAGCAGCCCCACTGGGGGGTACTCCTATGAACAGTACTTC	33	NP_OVA
NP_OVA	TRAV3D-3|TRAV3N-3.TRAJ12.TGCGCAGCCCGGACTGGAGGCTATAAAGTGGTCTTT.TRBV20.TRBJ2-5.TGTGGTGCTAGGGGGGACTGGGGGGACCAAGACACCCAGTACTTT	31	NP_OVA
NP_OVA	TRAV14-1.TRAJ31.TGTGCAGCAAGTCCTAGCAATAACAGAATCTTCTTT.TRBV19.TRBJ2-7.TGTGCCAGCAGTGACTGGAGCTCCTATGAACAGTACTTC	27	NP_OVA
NP_OVA	TRAV7-6.TRAJ53.TGTGCAGTGAGTGGGGACAGTGGAGGCAGCAATTACAAACTGACATTT.TRBV13-2.TRBJ1-5.TGTGCCAGCGGTGACAACCAGGCTCCGCTTTTT	25	NP_OVA
NP_OVA	TRAV14-2.TRAJ40.TGTGCAGCAAGGGCCACAGGAAACTACAAATACGTCTTT.TRBV16.TRBJ2-7.TGTGCAAGCAGCTCAGGGGTCTATGAACAGTACTTC	24	NP_OVA
NP_OVA	TRAV7-2|TRAV7D-2.TRAJ4.TGTGCAGCAAGCACGACTGGTAGCTTCAATAAGTTGACCTTT.TRBV31.TRBJ1-1.TGTGCCTGGGGGACAGGGGCAGAAGTCTTCTTT	23	NP_OVA
NP_OVA	TRAV14-3.TRAJ58.TGTGCAGCAAGTGTTCAAGGCACTGGGTCTAAGCTGTCATTT.TRBV20.TRBJ2-4.TGTGGTGCCCTTACTGGGGGTCAAAACACCTTGTACTTT	21	NP_OVA
NP_OVA	TRAV6-6|TRAV6D-6.TRAJ31.TGTGCTCTGGGTGATCGGAATAGCAATAACAGAATCTTCTTT.TRBV15.TRBJ2-5.TGTGCCAGCAGTTCACAGGGAGACACCCAGTACTTT	21	NP_OVA
NP_OVA	TRAV7D-6|TRAV7N-6.TRAJ27.TGTGCAGTGATGAGGGGCACCAATACAGGCAAATTAACCTTT.TRBV13-2.TRBJ2-4.TGTGCCAGCGCTCTGACTGGGGTTCAAAACACCTTGTACTTT	21	NP_OVA
NP_OVA	TRAV10D.TRAJ49.TGTGCAGCAAAAAACACGGGTTACCAGAACTTCTATTTT.TRBV17.TRBJ1-2.TGTGCTAGCAGTAGTGGGACAGGGGCAAACTCCGACTACACCTTC	19	NP_OVA
NP_OVA	TRAV13D-2|TRAV13N-2.TRAJ43.TGTGCTATAGATCGAAGCAACAATGCCCCACGATTT.TRBV1.TRBJ1-5.TGCACCTGCAGTGCAGATGGGGGTAACAACCAGGCTCCGCTTTTT	19	NP_OVA
NP_OVA	TRAV13D-3.TRAJ27.TGTGCTCTAGGGGGCACCAATACAGGCAAATTAACCTTT.TRBV20.TRBJ1-2.TGTGGTGCTAGGGAGACAGGGTCAAACTCCGACTACACCTTC	19	NP_OVA
NP_OVA	TRAV13N-1.TRAJ6.TGTGCTATGGTCCCAGGAGGAAACTACAAACCTACGTTT.TRBV13-3.TRBJ1-4.TGTGCCAGCAGTGATAGGGGTTCCAACGAAAGATTATTTTTC	19	NP_OVA
NP_OVA	TRAV6-6|TRAV6D-6.TRAJ31.TGTGCTCTGGGTGGCCGGAATAGCAATAACAGAATCTTCTTT.TRBV5.TRBJ2-7.TGTGCCAGCAGCCCCACTGGGGGGTACTCCTATGAACAGTACTTC	17	NP_OVA
NP_OVA	TRAV6-7/DV9.TRAJ33.TGTGCTCTGAACAGCAACTATCAGTTGATCTGG.TRBV17.TRBJ1-3.TGTGCTAGCAGCCGACAGGGGGGTTCTGGAAATACGCTCTATTTT	17	NP_OVA
NP_OVA	TRAV7-5.TRAJ45.TGTGCAGTGAATACAGAAGGTGCAGATAGACTCACCTTT.TRBV31.TRBJ2-5.TGTGCCTGGAGTCTAGACAGGGGACAAGACACCCAGTACTTT	17	NP_OVA
NP_OVA	TRAV7-5.TRAJ49.TGTGCAGTGAACCCGGGTTACCAGAACTTCTATTTT.TRBV12-1.TRBJ1-4.TGTGCCAGCTCTCTCGGCCAGAATAACGAAAGATTATTTTTC	16	NP_OVA
NP_OVA	TRAV9N-4.TRAJ23.TGTGCTCTGAGAATGAATTATAACCAGGGGAAGCTTATCTTT.TRBV20.TRBJ1-2.TGTGGTGCCCTGACAGGGCACTCCGACTACACCTTC	16	NP_OVA
NP_OVA	TRAV21/DV12.TRAJ58.TGTATCCTGAGACCGCAGCAAGGCACTGGGTCTAAGCTGTCATTT.TRBV5.TRBJ1-3.TGTGCCAGCAGCCAAGAGGTTTCTGGAAATACGCTCTATTTT	15	NP_OVA
NP_OVA	TRAV13D-1.TRAJ37.TGTGGGGGGGCAGGGGCAGGCAATACCGGAAAACTCATCTTT.TRBV4.TRBJ2-7.TGTGCCAGCAGCAACTGGGGGAGCTCCTATGAACAGTACTTC	14	NP_OVA
NP_OVA	TRAV16.TRAJ26.TGTGCTATGAGAGAGAATAACTATGCCCAGGGATTAACCTTC.TRBV20.TRBJ1-3.TGTGGTGCTAGACCGGGACAGGGGGCTGGAAATACGCTCTATTTT	14	NP_OVA
NP_OVA	TRAV7-2|TRAV7D-2.TRAJ27.TGTGCAGCAAGCCTGCATAACACCAATACAGGCAAATTAACCTTT.TRBV4.TRBJ2-7.TGTGCCAGCAGCTTTGGGGGGGCCGATGAACAGTACTTC	14	NP_OVA
NP_OVA	TRAV13-1.TRAJ44.TGTGCTTTGGAACCTGGCAGTGGTGGAAAACTCACTTTG.TRBV20.TRBJ2-4.TGTGGTGCTTTGACAACTAGTCAAAACACCTTGTACTTT	13	NP_OVA
NP_OVA	TRAV13-4/DV7.TRAJ53.TGTGCTATGGAACGTGGAGGCAGCAATTACAAACTGACATTT.TRBV1.TRBJ2-1.TGCACCTGCAGTGCCGGGACTGGGGGGATCTATGCTGAGCAGTTCTTC	13	NP_OVA
NP_OVA	TRAV13D-2|TRAV13N-2.TRAJ18.TGTGCTATAGAGGGTTCAGCCTTAGGGAGGCTGCATTTT.TRBV26.TRBJ2-7.TGTGCCAGCATTAGACAGGGGGCGAGGGAACAGTACTTC	13	NP_OVA
NP_OVA	TRAV7-2|TRAV7D-2.TRAJ11.TGTGCAGCAAGCACCTCGGGATACAACAAACTCACTTTT.TRBV5.TRBJ1-5.TGTGCCAGCAGCCAGGGTAACAACCAGGCTCCGCTTTTT	13	NP_OVA
NP_OVA	TRAV14-3.TRAJ44.TGTGCAGCAAGTGTCGCTGGCAGTGGTGGAAAACTCACTTTG.TRBV20.TRBJ2-4.TGTGGTGCTAACGGGGCTAGTCAAAACACCTTGTACTTT	12	NP_OVA
NP_OVA	TRAV4-4/DV10.TRAJ43.TGTGCTGCTGACAACAACAATGCCCCACGATTT.TRBV12-2.TRBJ1-2.TGTGCCAGCTCCCCCAGGGGCGGAAACTCCGACTACACCTTC	12	NP_OVA
NP_OVA	TRAV4D-4|TRAV4N-4.TRAJ12.TGTGCTGCTGGCGGGACTGGAGGCTATAAAGTGGTCTTT.TRBV5.TRBJ2-4.TGTGCCAGCAGCCAAGAATGGACTGGGGGACCGGTTCAAAACACCTTGTACTTT	12	NP_OVA
NP_OVA	TRAV6D-7|TRAV6N-7.TRAJ17.TGTGCTCTGGGTGGCAGTGCAGGGAACAAGCTAACTTTT.TRBV13-2.TRBJ1-5.TGTGCCAGCGGTCTCCGGGACAGGGGGTACCAGGCTCCGCTTTTT	12	NP_OVA
NP_OVA	TRAV6D-7|TRAV6N-7.TRAJ18.TGTGCTCTGGGTGAAGGGAGAGGTTCAGCCTTAGGGAGGCTGCATTTT.TRBV1.TRBJ2-4.TGCACCTGCAGTGCGGGGGGGGGCTGGCAAAACACCTTGTACTTT	12	NP_OVA
NP_OVA	TRAV6N-5.TRAJ13.TGTGCTCTGGGTGAAAATTCTGGGACTTACCAGAGGTTT.TRBV19.TRBJ1-1.TGTGCCAGCAGTTGGACAGATGCAAACACAGAAGTCTTCTTT	12	NP_OVA
NP_OVA	TRAV21/DV12.TRAJ56.TGTATCCTGAGAGAGTGGGCTACTGGAGGCAATAATAAGCTGACTTTT.TRBV13-2.TRBJ1-3.TGTGCCAGCGGGAGGGATTCTGGAAATACGCTCTATTTT	11	NP_OVA
NP_OVA	TRAV4-4/DV10.TRAJ30.TGTGCTGCTGAGGCAAATGCTTACAAAGTCATCTTT.TRBV26.TRBJ1-2.TGTGCCAGCAGTCTGGACTCCGACTACACCTTC	11	NP_OVA
NP_OVA	TRAV6-2.TRAJ9.TGTGTTCTGGGTTACAAACTTACCTTC.TRBV13-2.TRBJ1-4.TGTGCCAGCGGTGACGGGACAATTTCCAACGAAAGATTATTTTTC	11	NP_OVA
NP_OVA	TRAV7-3.TRAJ38.TGTGCAGTGAGGAAAAATGTTGGTGACAACAGTAAGCTGATTTGG.TRBV5.TRBJ2-3.TGTGCCAGCAGCCAAGGCTGGGGGGGGAGTGCAGAAACGCTGTATTTT	11	NP_OVA
NP_OVA	TRAV12D-1|TRAV12N-1.TRAJ18.TGTGCTCTGAGGGATAGAGGTTCAGCCTTAGGGAGGCTGCATTTT.TRBV13-1.TRBJ2-1.TGTGCCAGCAGTGATGCGGGGGGGGGCGCTTATGCTGAGCAGTTCTTC	10	NP_OVA
NP_OVA	TRAV14N-3.TRAJ44.TGTGCAGCAAGTGCGGGTGGCAGTGGTGGAAAACTCACTTTG.TRBV13-3.TRBJ2-7.TGTGCCAGCCCCGGGACTGGGCCGTATGAACAGTACTTC	10	NP_OVA
NP_OVA	TRAV21/DV12.TRAJ58.TGTATCCTGACAGGCACTGGGTCTAAGCTGTCATTT.TRBV13-1.TRBJ2-5.TGTGCCAGCAGTGATAGTAGGGGGAAAGACACCCAGTACTTT	10	NP_OVA
NP_OVA	TRAV6N-6.TRAJ40.TGCGCTCTGAGTGATACAGGAAACTACAAATACGTCTTT.TRBV19.TRBJ1-6.TGTGCCAGCAGTATAGGCTATAATTCGCCCCTCTACTTT	10	NP_OVA
NP_OVA	TRAV7-5.TRAJ21.TGTGCAGTGAGCCCTATGTCTAATTACAACGTGCTTTACTTC.TRBV12-1.TRBJ1-3.TGTGCCAGCTCCTACATCAATTCTGGAAATACGCTCTATTTT	10	NP_OVA
PD1KO	TRAV7D-3.TRAJ22.TGTGCAGTGAGCATATCTTCTGGCAGCTGGCAACTCATCTTT.TRBV16.TRBJ2-3.TGTGCAAGCAGCCCTGGGACAGCAGAAACGCTGTATTTT	16	PD1KO
SFB	TRAV5-4.TRAJ58.TGTGCTGCAAGTGGGAGGCAGCAAGGCACTGGGTCTAAGCTGTCATTT.TRBV5.TRBJ2-5.TGTGCCAGCAGCCGACTGGGGGAAGACACCCAGTACTTT	16	SFB
SFB	TRAV7-5.TRAJ32.TGTGCAGTGAAGGGGTATGGGAGCAGTGGCAACAAGCTCATCTTT.TRBV29.TRBJ1-5.TGTGCTAGCAGTTTATCAGATAACAACCAGGCTCCGCTTTTT	15	SFB
SFB	TRAV6-7/DV9.TRAJ52.TGTGCTCTGAGGGCTGGAGCTAACACTGGAAAGCTCACGTTT.TRBV26.TRBJ1-6.TGTGCCAGCAGTCTTGGGGTTGGAAATTCGCCCCTCTACTTT	14	SFB
SFB	TRAV7D-5|TRAV7N-5.TRAJ21.TGTGCAGTGAGCATGTCTAATTACAACGTGCTTTACTTC.TRBV1.TRBJ2-7.TGCACCTGCAGTGCAGAATATGAACAGTACTTC	14	SFB
SFB	TRAV7D-3.TRAJ37.TGTGCAACAGGCAATACCGGAAAACTCATCTTT.TRBV19.TRBJ1-1.TGTGCCAGCAGTATACGGACAAGAAACACAGAAGTCTTCTTT	13	SFB
SFB	TRAV7-5.TRAJ39.TGTGCAGTGAATAATGCAGGTGCCAAGCTCACATTC.TRBV13-1.TRBJ1-2.TGTGCCAGCAGTGAAGGGGGAAACTCCGACTACACCTTC	12	SFB
SFB	TRAV12D-2|TRAV12N-2.TRAJ4.TGTGCTTTGAGTCCATCTGGTAGCTTCAATAAGTTGACCTTT.TRBV3.TRBJ2-4.TGTGCCAGCAGCTTACGGGGGGGTCAAAACACCTTGTACTTT	11	SFB
SFB	TRAV7-6.TRAJ27.TGTGCAGTGAGCCGTAACACCAATACAGGCAAATTAACCTTT.TRBV2.TRBJ2-7.TGTGCCAGCAGCGACTGGGCGAGCTCCTATGAACAGTACTTC	11	SFB
SFB	TRAV13-1.TRAJ31.TGTGCTTTGGAACGTGATCACAGAATCTTCTTT.TRBV5.TRBJ2-5.TGTGCCAGCAGCCCCCGCACTGGGGGGGACACCCAGTACTTT	10	SFB
SFB	TRAV3D-3|TRAV3N-3.TRAJ49.TGCGCAGTCAGTGCCCCGGGTTACCAGAACTTCTATTTT.TRBV5.TRBJ2-1.TGTGCCAGCAGCCAGGGGGCTCTTAACTATGCTGAGCAGTTCTTC	10	SFB
SFB	TRAV7-5.TRAJ33.TGTGCAGCTCGAGATAGCAACTATCAGTTGATCTGG.TRBV23.TRBJ2-4.TGCTCCAGCAGTCCTCAGGGAAGGAACACCTTGTACTTT	10	SFB
Tmuris	TRAV14N-3.TRAJ17.TGTGCAGCAAGTGCAACTAACAGTGCAGGGAACAAGCTAACTTTT.TRBV3.TRBJ2-7.TGTGCCAGCAGCTTAAATACCGGGTATGAACAGTACTTC	18	Tmuris
Tmuris	TRAV13D-2|TRAV13N-2.TRAJ9.TGTGCTATAGAGAGAGGCAACATGGGCTACAAACTTACCTTC.TRBV16.TRBJ1-1.TGTGCAAGCAGCTTTCAGGGAACCACAGAAGTCTTCTTT	17	Tmuris
Toxo	TRAV4D-4|TRAV4N-4.TRAJ12.TGTGCTGCTGAAGGGACTGGAGGCTATAAAGTGGTCTTT.TRBV13-2.TRBJ1-4.TGTGCCAGCGGTGATTTCGAAAGATTATTTTTC	11	Toxo
Toxo	TRAV6-7/DV9.TRAJ44.TGTGCTCTGAGTGGTTTTACTGGCAGTGGTGGAAAACTCACTTTG.TRBV13-2.TRBJ2-5.TGTGCCAGCGGTGCCGACTGGGGAGACACCCAGTACTTT	11	Toxo
B16 treated	TRAV14-2.TRAJ31.TGTGCAGCCCTGAATAGCAATAACAGAATCTTCTTT.TRBV19.TRBJ1-5.TGTGCCAGCAGTATATCATACCAGGCTCCGCTTTTT	12	B16 treated
