## Extended Data Table 4 - In vivo Helper T cell signatures for "A Common Reference Landscape of Mouse CD4+ T Cell States"

### Sheet: RS_vs_TUXYHI
SYMBOL	log2FC	adj.P.Val
Ccl5	4.79859	0
Nkg7	3.73834	0
Epsti1	1.60426	1.92258e-167
Ly6c2	1.59458	0
Cd48	1.45434	3.00598e-144
Dnajc15	1.44128	1.15105e-154
Ctsd	1.37	4.77885e-133
Rasgrp2	1.26731	1.14492e-112
S1pr4	1.2315	3.10153e-133
Ctsw	1.1404	2.10367e-120
Myo1f	1.07627	1.10467e-225
Il18rap	0.964473	1.18146e-267
Rasa3	0.932468	2.69693e-63
Tbx21	0.907574	6.93115e-207
Sidt1	0.842953	5.44383e-72
Klrd1	0.820697	2.55714e-166
Slamf7	0.814224	1.21831e-225
Cx3cr1	0.682884	0
Txndc5	0.617878	9.30864e-85
Plek	0.555007	1.75838e-193
Rap1gap2	0.530067	5.24093e-207
Gzmk	0.525054	9.30864e-85
Il12rb2	0.521727	6.06174e-87
S1pr5	0.471788	0
Dock5	0.442644	2.77193e-128
Tmem163	0.403446	7.06614e-96
Chsy1	0.382387	4.26415e-68
Klrc1	0.350625	4.64684e-90
Baiap3	0.308366	3.15043e-74
Apobec2	0.297694	7.04561e-103

### Sheet: TU_vs_RSXYHI
SYMBOL	log2FC	adj.P.Val
Gata3	1.91915	0
Ptpn13	1.38169	1.65416e-304
Il1rl1	1.21847	0
Ltb4r1	1.19612	0
Ero1l	0.982509	1.66714e-112
Coro2a	0.977859	4.76072e-125
Fgl2	0.944794	9.11375e-196
Il4	0.943567	0
Ctla2a	0.943446	1.88392e-107
Socs2	0.846089	3.53225e-161
Lgals7	0.810575	3.87257e-210
Epas1	0.751101	3.40472e-184
Cd200r1	0.686148	1.26492e-84
Ifitm2	0.64356	2.40651e-117
Il13	0.623053	0
Pparg	0.610004	0
Calca	0.519792	6.9967e-231
Tmem273	0.424893	2.42372e-190
Il5	0.41493	0
Il17rb	0.395371	8.47872e-288
Rnf128	0.358909	4.71019e-139
Nmur1	0.35397	0
Slc7a8	0.339742	0
Il9r	0.304104	4.60526e-59
Ptgir	0.261469	3.87467e-91

### Sheet: XY_vs_RSTUHI
SYMBOL	log2FC	adj.P.Val
Odc1	2.76001	0
Il17a	1.81832	0
Tmem176b	1.68214	0
Dgat1	1.45277	5.19473e-304
D16Ertd472e	1.35969	4.66253e-169
Tmem176a	1.34469	0
Pde4b	1.26419	4.76008e-83
Lmnb1	1.06528	6.07871e-98
Ubald2	1.01349	3.3527e-62
Actn2	0.94013	2.61949e-216
Ckb	0.937362	9.29737e-109
Serpinb1a	0.906968	9.00243e-244
Arhgap31	0.898123	8.4537e-67
Gch1	0.86374	7.28604e-93
Nfkb2	0.756946	2.39735e-77
Ccr6	0.719328	4.34284e-278
Smox	0.71145	4.20137e-122
Ier5l	0.672457	7.94329e-140
Aqp3	0.644165	8.90372e-131
Nmrk1	0.642365	5.15415e-135
Il23r	0.624158	6.26963e-296
Rorc	0.577828	2.46179e-289
Sdc4	0.549482	2.50555e-244
Il17f	0.544855	9.32836e-282
Marchf3	0.534399	7.38704e-72
Il1r1	0.50117	2.47407e-200
Pde5a	0.490436	8.73602e-252
Il22	0.469203	4.11078e-148
Il17re	0.364855	1.57287e-175
Ablim3	0.273407	2.93031e-178
Cxcl3	0.255895	6.88073e-96

### Sheet: HI_vs_RSTUXY
Extended Data Table 4 - In vivo Helper T cell signatures
SYMBOL	log2FC	adj.P.Val
Izumo1r	2.35335	0
Tbc1d4	1.40704	0
Tox	1.38885	6.17552e-178
Slamf6	1.04845	8.16397e-125
Asap1	1.02762	1.86008e-111
Aff3	0.912307	9.90255e-84
Ephx1	0.840073	8.96806e-153
Cd200	0.809786	2.29316e-239
Dennd2d	0.794496	3.94264e-80
Id3	0.773888	6.16023e-89
Nsg2	0.763352	3.3511e-65
Ikzf2	0.659919	1.47337e-86
Gpm6b	0.641389	3.06113e-301
Cxcr5	0.433526	1.75879e-125
Sostdc1	0.334073	4.25186e-125
Il21	0.258163	2.05029e-67
Cacna1d	0.248485	4.76066e-103
Angptl2	0.215639	3.99007e-73
Tshz2	0.193762	7.34401e-69
Sccpdh	0.180351	2.43553e-66
