## Extended Data Table 5 - CD4 Flow Cytometry Panel for "A Common Reference Landscape of Mouse CD4+ T Cell States"

### Sheet: Antibodies Used
Extended Data Table 5: immgenT CD4 flow cytometry panel
Target	Fluorochrome (suggested color if used in a single panel)	Clone	Dilution	Supplier	Cat. No.	comments
CD62L	BUV737	MEL-14	1:400	BD Biosciences	612833
CD44	BV785	IM7	1:400	Biolegend	103059
CXCR6	APC	SA051D1	1:200	Biolegend	151106
CXCR5 (CD185)	BV605	L138D7	1:300	Biolegend	145513
CD279 (PD1)	BUV805	29F.1A12	1:400	BD Biosciences	568608
FR4	PE	12A5	1:400	Biolegend	125007
CD73	AF700	TY/11.8	1:200	Biolegend	127230
IL33R (ST2)	BUV615	U29-93	1:400	BD Biosciences	751493
IL23R	BV421	12B2B64	1:100	Biolegend	150907
Ly-6C (Ly-6C1/2)	BUV563	HK1.4	1:400	BD Biosciences	755198
KLRG1	BV711	2F1	1:300	Biolegend	138427
TCRb	BV570	H57-597	1:400	Biolegend	109231
CD4	PerCP	GK1.5	1:400	Biolegend	100432
CD8b	BV750	H35-17.2	1:400	BD Biosciences	747505
Live/Dead	Zombie Aqua			Biolegend	423101
CD69		H1.2F3				could be added to gate CD4.E,F

### Sheet: Gating Strategy
Gating strategies
Cluster	Gating Strategy	Notes
Resting
CD4.A-F	CD62L+ CD44-, A-D are CD69- and E,F are CD69+
Activated
CD4.G,H,I	CD62L+ CD44- CXCR6- (only a subset is CXCR5+). CD73hi FR4hi map there too.
CD4.G	2 gates map to CD4.G: CD62L+ CD44+ or CD44+CD62L- CXCR6- CXCR5- PD1-
CD4.H	CD44+ CD62L- CXCR6- CXCR5hi PD1hi	classic GC-Tfh gate
CD4.I	CD44+ CD62L- CXCR6- CXCR5- PD1hi
CD4.Q-Y	CD62L+ CD44- CXCR6+ CXCR5-
CD4.R/S	CD44+ CD62L- CXCR6+ KLRG1+ Ly6C+ ST2- IL23R-
CD4.T/U	CD44+ CD62L- CXCR6+ KLRG1+ Ly6C- ST2+ IL23R-
CD4.X/Y	CD44+ CD62L- CXCR6+ KLRG1- Ly6C- ST2- IL23R+
CD4.Q	CD44+ CD62L- CXCR6+ KLRG1- Ly6C- ST2- IL23R-
Other comments on specific gates
CD44+ CXCR6+	maps to CD4.Q-Y	if no FMOs/isotype controls, can find the correct threshold for CXCR6 by looking at resting CD62L+ cells which are CXCR6 negative
CXCR6 vs CXCR5	CXCR6+ map to CD4.Q-Y, CXCR5 to H and a subset of G and I. G and I are mostly CXCR6- and CXCR5-
CD44+ CD62L- CD73hi FR4hi	maps to CD4.G,H,I
CD44+ KLRG1+	highlight Th1 (CD4.R,S) and Th2 polarized clusters (CD4.T,U), not Th17 (CD4.X,Y) or Tfh/anergic (CD4.H,I)
Please use Rosetta and Flow-like Genomics Tab to test your favorite gate and see where it maps in the CD4 MDE (https://www.immgen.org/ImmGenT/)
