## Extended Data Table 6 - immgenT Previous Nomenclature for "A Common Reference Landscape of Mouse CD4+ T Cell States"

### Sheet: CD4
Extended Data Table 6. Correspondence between immgenT clusters and common annotations.
immgenT clusters	Rest/Act	Previous subsets	Figures (immgenT-CD4)
CD4.A	rest/nve	resting, naive	figure 7
CD4.B	rest/nve	resting, naive	figure 7
CD4.C	rest/nve	resting, naive	figure 7
CD4.D	rest/nve	resting, naive, with IFN signature	figure 7
CD4.E	rest/nve	resting, naive, with TCR response signature	figure 7
CD4.F	rest/nve	resting, naive	figure 7
CD4.G	act/exper	Tfh-like, Tfh-1, Tfh-2, Tfh-17/3, M-Tfh, Tph, Tcm (including Tcm-1, Tcm-2, Tcm-17/3), nTfh, Th0, uncommitted, stem-like, progenitor-like, some anergic/exhausted/dysfunctional
CD4.H	act/exper	GC-Tfh, some anergic/exhausted/dysfunctional
CD4.I	act/exper	anergic/dysfunctional/exhausted
CD4.Q	act/exper	polyfunctional, uncommitted, some Th1, Th2, some Th17 including pathogenic Th17, , Trm (including Trm-1, Trm-2, Trm-3/17)	figure 4, figure 6
CD4.R	act/exper	Th1, CX3CR1- CXCR3+	figure 4
CD4.S	act/exper	Th1, CX3CR1+ CXCR3- cytotoxic CD4	figure 4
CD4.T	act/exper	Th2	figure 4
CD4.U	act/exper	Th2	figure 4, Fig 1d
CD4.X	act/exper	Th17, Th22	figure 4, Fig 1d
CD4.Y	act/exper	Th17, Th22	figure 4, Fig 1d
CD4.P	proliferating
CD4.wZ	act/exper	CD4+ CD8aa+ IEL
CD4.wM	miniverse
CD4.wN	Provisional, suspect distribution
Comments
Th1, Th2, Th17	Corresponding Gene Programs expressed across several clusters. Most intense in the small polarized clustered.
Th22	Il22 gene program mostly active in some CD4.X,Y cells (Th17 polarized clusters)		figure 1
Th9	unclear, no expression of IL9 detected in the dataset
Tr1 (IL-10 expressing Tconv)	Il10 gene program is widespread, mostly active in CD4.U (Th2 polarized cluster) and Y (Th17 polarized cluster)
memory CD4	map to many clusters, inherit from effector cells, in G-Y (some may be in A-F)		figure 6
stem-like, progenitor-like CD4	Tcf7 expression is broad: high in resting clusters. Among activated cells, high G-I compared to Q-Y.
Please use the immgenT website to map your favorite markers: gene expression in the MDE and flow-like genomics with CITE-seq in the Rosetta app, immgenT skyline (single gene expression), or T-RBI if you have single cell data.
